# A dual genetic constraint underlies the conservation of early brains in vertebrates

**DOI:** 10.1101/2025.10.29.684766

**Authors:** Rodrigo Senovilla-Ganzo, Christina Bekiari, Eneritz Rueda-Alaña, Tetsuya Yamada, Bastienne Zaremba, Ana María Aransay, Laura Escobar, Mats Nilsson, Marco Grillo, Henrik Kaessmann, Fernando García-Moreno

**Author notes:** CIRB, Collège de France, 11 Pl. Marcelin Berthelot, 75231 Paris France.

## Abstract

As the body plan, the embryonic brain bauplan reflects the shared features of vertebrate brains. Yet, disagreements among sparse histogenetic frameworks have undermined the bauplan’s power to trace homologies. Here, we generate and integrate five vertebrate single-cell multi-omic atlases of early embryonic brains, revealing a conserved cellular blueprint that defines equivalent progenitor domains across species. Our cellular neuromeric model provides an unified and unbiased framework for the vertebrate brain bauplan and revises the regionalisation of the prosencephalon, refining its molecular boundaries and developmental relationships. Furthermore, cross-species gene-network analyses expose regulatory complexity beyond classical neuromeric patterning, resolving networks into modules aligned with regional cell types or cell class (progenitor/neuron). Evolutionarily, two main developmental constraints emerge: brain bauplan genes, early essential for regional identity, and pleiotropic stemness gene modules, indispensable across all proliferating cells. In turn, later development displays tissue-specific and less essential modules, explaining its rapid divergence into species-specific features. Together, these findings reveal a dual evolutionary constraint—neuromeric identity and pleiotropic stemness—that underlies the conservation of early vertebrate brains. This duality explains how deeply conserved regulatory architectures coexist with evolutionary flexibility to develop into the immense diversity of vertebrate nervous systems.

**Graphical abstract:** 
