## Supplemental Table 1. Gene catalog for "A dual genetic constraint underlies the conservation of early brains in vertebrates"

Chicken	Markers-Chicken	Gecko	Markers-Gecko	Mouse	Markers-Mouse	Human	Markers-Human	Zebrafish	Markers-Zebrafish
AMP	FGF8, FOXG1	AMP	FOXG1, FGF18	AMP	Fgf8, Foxg1	AMP	FOXG1, FGF8, FGF19, FGF18	AMP	fgf8, foxg1a, rspo3
Hem	RSPO, WNT7B	Mes-RP	RSPO, MEIS2	Hem	Rspo, Wnt7b	Hem	RSPO, WNT7B	Hem-PG-Mes-RP	rspo, wnt7b, noto
Die-Mes-RP	RSPO, MEIS2, OTX2	Rho-RP	RSPO, OTX2-	Die-Mes-RP	Rspo, Meis2, Otx2	Mes-RP	RSPO, MEIS2	Rho-RP	rspo, otx2
Rho-RP	RSPO, WNT1	OV	RAX, PAX2, SHISA2	Rho-RP	Rspo, Wnt1, Zic1	Pal	FOXG1, ZIC1, EMX2	Pal	foxg1a, emx2
dTel	FOXG1, EMX2	dTel	FOXG1, EMX2, RSPO3	Pal	Foxg1, Emx2	SPal	FOXG1, OLIG2, GSX2	SPal	foxg1a, gsx2
vTel	FOXG1, OLIG2	vTel	FOXG1, OLIG2, SHISA2	SPal	Fogx1, Olig2, Gsx2	POA	NKX2-1, FOXG1	OV	rax, pax2, aldh1a3
OV	^RAX$, SHISA2, SIX6, ALDH1A3	POA	NKX2-1, ^RAX, FOXG1	OV	Rax, Pax2, Six6, Aldh1a3, Shisa2	THT	NKX2-1, SIX3, ^RAX	ATO	tbx2, prdx1
POA	NKX2-1, ^RAX, FOXG1	ATO	FGF16, NKX2-1	ATO	Bmp4, Fgf10, Dlk1	PHT	NKX2-1, LHX5, DBX1, BARHL2	THT	six6, six3, ^rx3$
THT-PHT	NKX2-1, ^RAX, SIX3, LEUTX, LHX5	THT	NKX2-1, ^RAX, SIX3	POA-THT	Foxg1, Nkx2-1, Six3, ^Rax	PThE	WNT7B, PAX6, SIX3, EMX2	PHT	dbx1, lhx5
P3	OLIG2, WNT7B	PHT	NKX2-1, DBX1, BARHL2, LHX5	PHT	Nkx2-1, Dbx1, Lhx5, Barhl2	PTh	WNT7B, LHX5	P2-1	tcf7l2, meis1
aP2	TCF7L2, RSPO1, ZIC1	P3	WNT7B, OLIG2	P3	Wnt7b, Lhx5, Barhl2	vPTh	WNT7B, OLIG2	P3	wnt7b, lhx5
bP2	TCF7L2, OLIG2, DBX2	aP2-1	TCF7L2, ZIC2	P2-1	Tcf7l2, Meis1	P2	TCF7L2, MEIS1$-	a'aMes	otx2, zic1, ^eng2
P1	TCF7L2, FGFR3, MEIS1	bP2-1	TCF7L2, DBX, SFRP1	aMes	Meis2, Zic1, Pax7	P1	TCF7L2, MEIS1$	paMes	otx2, zic1, fgfr3
PG	NOTO, PMEL, TFEC	aMes	MEIS2, ZIC2	bMes	Meis2, Helt, Nkx6-2	amMes	MEIS2$, ZIC1, PAX7, FGFR3	lMes	otx2, pax7
aMes	OTX2, MEIS2, ZIC1, PTN	a'aMes	MEIS2, PAX7, FGFR2, ZIC2-	a’It	En1, Otx2	a’a-lMes	MEIS2$, PAX7, FGFR3	bMes	otx2, nkx6.1, helt
bMes	OTX2, HELT, NKX6-2	plMes	MEIS2, PAX7, ZIC2-, FGFR3-	pIt	En1, Otx2-	paMes	MEIS2$, ZIC1, ^EN2$, EFNA5, FGFR3-	It	^eng2
a'lMes	OTX2, FGFR3, PAX7	bMes	MEIS2, NKX6-2	RL	Wnt1$, Rspo1$, Wnt3a	plMes	MEIS2$, PAX7, ^EN2$, FGFR3-	aR1-2	zic1, ^eng2
plMes	OTX2, MEIS2, PAX7	a’It	^EN2$, OTX2	aR1	Zic1, ^En1$	bMes	MEIS2$, NKX6-2, HELT	aR3	zic1, hoxa2
a'It	EN1, OTX2	pIt	^EN2$, OTX2-	aR2	Zic1, ^En2$, ^En1$	a’It	^EN2$, OTX2$	aR5	zic1, hoxb2
pIt	EN1, OTX2-	RL	WNT3A, ATOH1	aR3	Zic1, Hoxa2	bIt	^EN2$, NKX6-2	aR7-8	zic1, hoxc1a
RL	WNT1, ZIC1, ^PTN, OTX2-	aR1-6	ZIC2, ^EN2$, HOXA2	aR4	Zic1, Hoxb1	pIt	^EN2$, OTX2$-	lR2-4	pax7, hoxa2
aR1-2	ZIC1, EN1, EN2	l-bR1-2	PAX7, DBX1, ^EN2$, HOXA2-	aR5	Zic1, Hoxb3	RL	WNT1$, WNT3A$, ATOH1	lR3-4	pax7, hoxb1
aR3-8	ZIC1, HOXA2, HOXB1	lR3-6	PAX7, DBX1, HOXA2, HOXB3, ^EN2-	lR1-2	Pax7, ^En1$, Dbx, Hoxa2-	aR1-2	ZIC1, ^EN2$	lR7-8	pax7, hoxc1a
lR1-8	DBX2, EN2, HOXA2, ^PTN-	bR3	DBX1, PAX7, HOXA2, HOXB3-	lR3	Pax7, Dbx, Hoxa2	aR3-4	ZIC1, HOXA2	bR1-4	nkx6.1, ^eng2, hoxa2
bR1-8	NKX6-2, EN2, HOXA2	bR4-6	NKX6-2, HOXA2	lR4	Pax7, Dbx, Hoxb1	aR5-6	ZIC1, HOXB3	bR5	nkx6.1, hoxb2
Die-FP	FOXA2, PITX2	Rho-FP	FOXA2, NKX6-1, ^EN2$, HOXA2	bR0-2	Nkx6-2, ^En2$	aR7-8	ZIC1, HOXB7	bR7-8	nkx6.1, hoxc1a
Mes-FP	FOXA2, OTX2, EN1-	Die-Mes-It-FP	FOXA2, PITX2	bR3-5	Nkx6-2, Hoxa2	lR1-2	PAX7, ^EN2$	R6	prdx6, hoxb3
It-FP	FOXA2, EN1	DLL1-N	TUBB3, DLL1	Mes-FP	Foxa2, Meis2	lR3-4	PAX7, HOXA2	Die-FP	foxa2, pitx2
Rho-dFP	FOXA2, NKX2-2, OTX2-	DLX-N	TUBB3, DLX2	It-FP	Foxa2, ^En2$	lR5-6	PAX7, HOXB3	Mes-FP	foxa2, otx2
Rho-vFP	FOXA2, SLIT2, OTX2-	OLF-GAP43-N	TUBB3, SIX1	Rho-FP	Foxa2, Otx2-	lR7-8	PAX7, HOXB7	Rho-FP	foxa2, otx2-
DLL1-N	TUBB3, DLL1	OLF-GADD45G-N	TUBB3, DLL1, SIX1	Phox2-N	Tubb3, Tbx20, Isl1	bR1-2	NKX2-1, ^EN2$	dla-N	tubb3, gadd45g, dla
TAL1-N	TUBB3, TAL1, LHX5	VSX1-N	TUBB3, VSX1	Tal2-N	Tubb3, Tal2, Lhx9	bR3-4	NKX6-2, HOXA2	Pal-N	dlb, foxg1a
TAL2-N	TUBB3, TAL2, ASCL1, GADD45G	TAL-N	TUBB3, TAL1	Msx3-N	Tubb3, Msx3	bR5-6	NKX6-2, HOXB3	Spal-N	dlb, dlx2, gsx2
LHX9-N	TUBB3, LHX9, ASCL1	EGL-N	TUBB3, ATOH1	Lhx-N	Tubb3, Lhx5, Tal1	bR7-8	NKX6-2, HOXB7	dlb-N	tubb3, dlb
LHX3-N	TUBB3, LHX3, FOXN4	GAP43-N	TUBB3, NEFL	EGL-N	Atoh1, Dll, Dcc	Die-FP	FOXA2, PITX2	EGL-N	atoh1, dla$
DLX-N	TUBB3, FOXG1, DLX2, GAD2			Gap43-N	Tubb3, Nefl, Gap43	ZLI	SHH, RSPO	phox2-N	tubb3, phox2
TBX20-N	TUBB3, TBX20, ISL1					Mes-It-dFP	FOXA2, MEIS2, SLIT2-	gap43-N	tubb3, nefl, gap43
GAP43-N	NEFL, GADD45G, GAP43					It-vFP	FOXA2, ^EN2$, SLIT2
						Mes-vFP	FOXA2, MEIS2, SLIT2
						Rho-FP	FOXA2, ^EN2$, HOXA2
						HT-N	DLL1, DLX2$
						SPal-N	DLL1, FOGX1
						MSX-N	DLL1, DLX2
						NGN1-N	DLL1, NEUROG1
						GAP43-N	GAP43, DLX2
